# Epigenetic regulation of translation repression in ferroptosis, and a role of Alternative splicing and tRNA methylation

**DOI:** 10.1101/2021.11.10.468143

**Authors:** Sherif Rashad, Daisuke Saigusa, Yuan Zhou, Liyin Zhang, Teiji Tominaga, Kuniyasu Niizuma

## Abstract

Ferroptosis is a non-apoptotic cell death mechanism characterized by the production of lipid peroxides. Ferroptosis plays important roles in many diseases such as cancer and neurodegenerative diseases. While many effectors in the ferroptosis pathway have been mapped, its epigenetic and epitranscriptional regulatory processes are not yet fully understood. Ferroptosis can be induced via system xCT inhibition (Class I) or GPX4 inhibition (Class II). Previous works have revealed important differences in cellular response to Class I and Class II ferroptosis inducers. Importantly, blocking mRNA transcription or translation appears to protect cells against Class I ferroptosis inducing agents but not Class II. Understanding these subtle differences is important in understanding ferroptosis as well as in developing therapeutics based on ferroptosis for various diseases. In this work, we examined the impact of blocking transcription (via Actinomycin D) or translation (via Cycloheximide) on Erastin (Class I) or RSL3 (Class II) induced ferroptosis. Blocking transcription or translation protected cells against Erastin but was detrimental against RSL3. Cycloheximide led to increased levels of GSH alone or when co-treated with Erastin and the activation of the reverse transsulfuration pathway. RNA sequencing analysis revealed an important and unexplored role of Alternative splicing (AS) in regulating ferroptosis stress response and mRNA translation repression. Our results indicated that translation repression is protective against Erastin but detrimental against RSL3. We tested this theory in Alkbh1 overexpressing glioma cells. Alkbh1 demethylates tRNA and represses translation and is associated with worse outcome in glioma patients. Our results showed that Alkbh1 overexpression protected glioma cells against Erastin but was detrimental against RSL3.
