## Supplementary table 3 for "Epigenetic regulation of translation repression in ferroptosis, and a role of Alternative splicing and tRNA methylation"

### Sheet: Sheet1
Network	Annotation
_FINAL	GO:0006260|DNA replication|-26.7;GO:0001816|cytokine production|-23.9;GO:0001817|regulation of cytokine production|-23.6
_FINAL_MCODE_ALL	GO:0006260|DNA replication|-24.6;GO:0006261|DNA-dependent DNA replication|-21.0;GO:0006270|DNA replication initiation|-15.6
_FINAL_SUB1_MCODE_1	GO:0006260|DNA replication|-43.2;GO:0006261|DNA-dependent DNA replication|-39.1;GO:0006270|DNA replication initiation|-25.5
_FINAL_SUB1_MCODE_2	GO:0002428|antigen processing and presentation of peptide antigen via MHC class Ib|-20.5;GO:0002475|antigen processing and presentation via MHC class Ib|-20.0;GO:0001914|regulation of T cell mediated cytotoxicity|-19.7
_FINAL_SUB1_MCODE_3	GO:0005865|striated muscle thin filament|-11.1;GO:0036379|myofilament|-10.7;GO:0030335|positive regulation of cell migration|-10.7
_FINAL_SUB1_MCODE_4	GO:0008305|integrin complex|-10.2;GO:0098636|protein complex involved in cell adhesion|-9.9;GO:0005168|neurotrophin TRKA receptor binding|-7.9
_FINAL_SUB1_MCODE_5	GO:0001730|2'-5'-oligoadenylate synthetase activity|-7.7;GO:0060700|regulation of ribonuclease activity|-7.2;GO:0051607|defense response to virus|-7.0
_FINAL_SUB1_MCODE_6	GO:0071353|cellular response to interleukin-4|-6.2;GO:0070670|response to interleukin-4|-6.0;GO:0022408|negative regulation of cell-cell adhesion|-3.8
_FINAL_SUB1_MCODE_7	GO:0004364|glutathione transferase activity|-15.1;GO:0016765|transferase activity, transferring alkyl or aryl (other than methyl) groups|-13.3;GO:0006749|glutathione metabolic process|-13.0
_FINAL_SUB1_MCODE_8	GO:0005201|extracellular matrix structural constituent|-13.7;GO:0030198|extracellular matrix organization|-12.4;GO:0043062|extracellular structure organization|-12.4
_FINAL_SUB1_MCODE_9	GO:0039528|cytoplasmic pattern recognition receptor signaling pathway in response to virus|-7.7;GO:0032728|positive regulation of interferon-beta production|-7.3;GO:0002753|cytoplasmic pattern recognition receptor signaling pathway|-7.0
_FINAL_SUB1_MCODE_10	GO:0031012|extracellular matrix|-6.6;GO:0030312|external encapsulating structure|-6.6;GO:0004222|metalloendopeptidase activity|-6.0
_FINAL_SUB1_MCODE_11	GO:0006284|base-excision repair|-7.9;GO:0140097|catalytic activity, acting on DNA|-5.8;GO:0006281|DNA repair|-4.7
_FINAL_SUB1_MCODE_12	GO:0001503|ossification|-4.9
_FINAL_SUB1_MCODE_13	GO:0071103|DNA conformation change|-5.4;GO:0140657|ATP-dependent activity|-4.7
_FINAL_SUB1_MCODE_14	GO:0016342|catenin complex|-8.4;GO:0045296|cadherin binding|-7.3;GO:0007156|homophilic cell adhesion via plasma membrane adhesion molecules|-6.3
_FINAL_SUB1_MCODE_15	GO:0000922|spindle pole|-6.2;GO:0000819|sister chromatid segregation|-5.9;GO:0000793|condensed chromosome|-5.7
_FINAL_SUB1_MCODE_16	GO:0019932|second-messenger-mediated signaling|-5.2;GO:0007204|positive regulation of cytosolic calcium ion concentration|-5.1;GO:0051480|regulation of cytosolic calcium ion concentration|-4.9
_FINAL_SUB2_MCODE_17	GO:0000226|microtubule cytoskeleton organization|-4.4;GO:0005813|centrosome|-4.4;GO:0005815|microtubule organizing center|-4.1
